# Metabolic engineering of stomatal precursor cells enhances photosynthetic water-use efficiency and vegetative growth under water-deficit conditions in *Arabidopsis thaliana*

**DOI:** 10.1101/2024.08.29.610053

**Authors:** Jacques W. Bouvier, Steven Kelly

## Abstract

Stomata are epidermal pores that control the exchange of gaseous CO_2_ and H_2_O between plants and their environment. Modulating stomatal density can alter this exchange, and thus presents a target for engineering improved crop productivity and climate resilience. Here, we show that stomatal density in *Arabidopsis thaliana* can be decreased by the expression of a water-forming NAD(P)H oxidase targeted to stomatal precursor cells. We demonstrate that this reduction in stomatal density occurs irrespective of whether the expressed enzyme is targeted to the cytosol, chloroplast stroma, or chloroplast intermembrane space of these cells. We reveal that this decrease in stomatal density occurs in the absence of any measurable impact on stomatal dynamics, or the efficiency or thermal sensitivity of photosynthesis. Consequently, overexpression plants exhibit a higher intrinsic water use efficiency due to an increase in CO_2_ fixed per unit water transpired. Finally, we demonstrate that this enhanced water-use efficiency translates to an improvement in vegetative growth and biomass accumulation under water-deficit conditions. Together, these results thus provide a novel approach for enhancing plant productivity through metabolic engineering of stomatal density.
