## Supplemental File 3 for "Metabolic engineering of stomatal precursor cells enhances photosynthetic water-use efficiency and vegetative growth under water-deficit conditions in *Arabidopsis thaliana*"

### Sheet: Oligo_Information
Cloning PCR primers
Primer Name	Description	F/R	Sequence(5'-3')
P3_C.2_SmutNOX_ET F	SmNOX Lvl0 module	F	GTCTGGGTCTCAAGGTATGAGCAAGATTG
P3_C.2_SmutNOX_ET R	SmNOX Lvl0 module	R	CTGCAGGTCTCACGAACCACCCTTTGCTTTCAGAGCGGC
P9_eGFP_loc R	pJOG176 Lvl0 module	R	AACGAGCGTGGTCTCAAAGCTCATTTG
P9_eGFP_locC F	pJOG176 Lvl0 module	F	CACTCTGTGGTCTCAAGGTTCGGCTGTGAGCAAGGGCGAGGAG
P9_eGFP_locSC F	pJOG176 Lvl0 module	F	CACTCTACGGTCTCAAATGGTGAGCAAGGGCGAGGAG
P11_C.2_SC F	SmNOX Lvl0 module	F	AGCACGGTCTCAAATGAGCAAGATTGTTATCGTTG
P11_C.2_SC R	SmNOX Lvl0 module	R	ACTTCGTGGTCTCAAAGCTC
Colony PCR Primers
Primer Name	Description	F/R	Sequence(5'-3')
P1_Lvl1_F	Generic Lvl1 Golden Gate modules	F	GTATGTGCATGCCAACCACAGGGTTC
P2_Lvl1_R	Generic Lvl1 Golden Gate modules	R	CACCACAATATATCCTGCCACCAG
Sanger Sequencing Primers
Primer Name	Description	F/R	Sequence(5'-3')
P1_Lvl1_F	Generic Lvl1 Golden Gate backbone	F	GTATGTGCATGCCAACCACAGGGTTC
P2_Lvl1_R	Generic Lvl1 Golden Gate backbone	R	CACCACAATATATCCTGCCACCAG
P6_p35S.Short F	CaMV 35S promoter	F	TTCATTTGGAGAGGACACGC
P7_EGFP R	GFP	R	GTCTTGTAGTTGCCGTCGTC
P8_S.1_F	RbcS	F	CATTCATCGCCTACAAGCCC
P12_CAB.mid F	CAB promoter (middle)	F	AGTGATTGAGGAATAGTTTGTTGC
P13_CAB.end F	CAB promoter (end)	F	TCAATCACTCTCACTCACAAG
P15_C.2.mid F	SmNOX	F	CCATTCTGCCACCCATCAAG
Genotyping PCR Primers
Primer Name	Description	F/R	Sequence(5'-3')
Actin2_F	Actin2 positive control	F	GCCATCCAAGCTGTTCTCTC
Actin2_R	Actin2 positive control	R	GAACCACCGATCCAGACACT
P21_GT.S.3 F	Stromal-SmNOX	F	TTCAATGGCTTCTATGGG
P21_GT.S.5_B F	CIMS-SmNOX	F	GGTAACGAAACCAAGACTAATG
P21_GT.C.2_SCmodOH F	Cyto-SmNOX	F	AAGTTTCAATGAGCAAGATTG
P21_GT.C.2 R	Generic SmNOX	R	GCTCACTTTGCTTTCAGAG

### Sheet: PCR_Conditions
Cloning PCR
Reaction Setup							Thermocycler conditions
PCR_ID	Plasmid	Description	DNA	Primer_F	Primer_R	Amplicon (bp)	Taq	Annealing Temp (°C)	Extension Time (mins)
PCR #1	Level 0 SmNOX module	Change overhangs of SmNOX for cloning cyto-SmNOX in Lvl 1 plant expression module	plasmid DNA	P11_C.2_SC F	P11_C.2_SC R	1405	Q5	61	0.75
PCR #2	Level 0 SmNOX module	Change overhangs of SmNOX for cloning cyto-SmNOX in Lvl 1 protoplast module	plasmid DNA	P11_C.2_SC F	P3_C.2_SmutNOX_ET R	1405	Q5	61	0.75
PCR #3	Level 0 SmNOX module	Change overhangs of SmNOX for cloning stromal-SmNOX/CIMS-SmNOX in Lvl 1 protoplast module	plasmid DNA	P3_C.2_SmutNOX_ET F	P3_C.2_SmutNOX_ET R	1408	Q5	66	0.75
PCR #4	pJOG176	Change overhangs of GFP for cloning free-GFPX in Lvl 1 protoplast module	plasmid DNA	P9_eGFP_locSC F	P9_eGFP_loc R	756	Q5	65	0.75
PCR #5	pJOG176	Change overhangs of GFP for cloning RbcS-GFPX in Lvl 1 protoplast module	plasmid DNA	P9_eGFP_locC F	P9_eGFP_loc R	761	Q5	65	0.75
Colony PCR
Reaction Setup							Thermocycler conditions
PCR_ID	Plasmid	Description	DNA	Primer_F	Primer_R	Amplicon (bp)	Taq	Annealing Temp (°C)	Extension Time (mins)
PCR #6	Lvl1 module	Lvl1 intermediate expression vector for cyto-SmNOX	plasmid DNA	P1_Lvl1_F	P2_Lvl1_R	3225	OneTaq	55	3.5
PCR #7	Lvl1 module	Lvl1 intermediate expression vector for stromal-SmNOX	plasmid DNA	P1_Lvl1_F	P2_Lvl1_R	3542	OneTaq	55	3.5
PCR #8	Lvl1 module	Lvl1 intermediate expression vector for CIMS-SmNOX	plasmid DNA	P1_Lvl1_F	P2_Lvl1_R	3539	OneTaq	55	3.5
PCR #9	Lvl1 module	Lvl1 protoplast vector for cyto-SmNOX	plasmid DNA	P1_Lvl1_F	P2_Lvl1_R	3102	OneTaq	55	3.5
PCR #10	Lvl1 module	Lvl1 protoplast vector for stromal-SmNOX	plasmid DNA	P1_Lvl1_F	P2_Lvl1_R	3369	OneTaq	55	3.5
PCR #11	Lvl1 module	Lvl1 protoplast vector for CIMS-SmNOX	plasmid DNA	P1_Lvl1_F	P2_Lvl1_R	3366	OneTaq	55	3.5
PCR #12	Lvl1 module	Lvl1 protoplast vector for Free-GFP	plasmid DNA	P1_Lvl1_F	P2_Lvl1_R	1722	OneTaq	55	2
PCR #13	Lvl1 module	Lvl1 protoplast vector for RbcS-GFP	plasmid DNA	P1_Lvl1_F	P2_Lvl1_R	2280	OneTaq	55	2.5
Genotyping PCR
Reaction Setup							Thermocycler conditions
PCR_ID	Plant	Description	DNA	Primer_F	Primer_R	Amplicon (bp)	Taq	Annealing Temp (°C)	Extension Time (mins)
PCR #14	Col-0 background	Amplification of Actin2 gene	genomic DNA	Actin2_F	Actin2_R	629	OneTaq	53	1
PCR #15	SmNOX	Amplification of cyto-SmNOX transgene	genomic DNA	P21_GT.C.2_SCmodOH F	P21_GT.C.2 R	1384	OneTaq	46	1.5
PCR #16	Stromal-SmNOX	Amplification of stromal-SmNOX transgene	genomic DNA	P21_GT.S.3 F	P21_GT.C.2 R	1647	OneTaq	46	2
PCR #17	CIMS-SmNOX	Amplification of CIMS-SmNOX transgene	genomic DNA	P21_GT.S.5_B F	P21_GT.C.2 R	1620	OneTaq	48	2

### Sheet: Sanger_Sequencing
Plasmid	Description	DNA	Primer #1	Primer #2	Primer #3	Primer #4	Primer #5
Lvl1 modules	Lvl1 intermediate expression vector for cyto-SmNOX	plasmid DNA	Lvl1_F	Lvl1_R	P12_CAB.mid F	P13_CAB.end F	P15_C.2.mid F
Lvl1 modules	Lvl1 intermediate expression vector for stromal-SmNOX	plasmid DNA	Lvl1_F	Lvl1_R	P12_CAB.mid F	P13_CAB.end F	P15_C.2.mid F
Lvl1 modules	Lvl1 intermediate expression vector for CIMS-SmNOX	plasmid DNA	Lvl1_F	Lvl1_R	P12_CAB.mid F	P13_CAB.end F	P15_C.2.mid F
Lvl1 modules	Lvl1 protoplast vector for cyto-SmNOX	plasmid DNA	P1 Lvl1_F	P2 Lvl1_R	P6_p35S.Short F	P7_EGFP R	P15_C.2.mid F
Lvl1 modules	Lvl1 protoplast vector for stromal-SmNOX	plasmid DNA	P1 Lvl1_F	P2 Lvl1_R	P6_p35S.Short F	P7_EGFP R	P15_C.2.mid F
Lvl1 modules	Lvl1 protoplast vector for CIMS-SmNOX	plasmid DNA	P1 Lvl1_F	P2 Lvl1_R	P6_p35S.Short F	P7_EGFP R	P15_C.2.mid F
Lvl1 modules	Lvl1 protoplast vector for Free-GFP	plasmid DNA	P1 Lvl1_F	P2 Lvl1_R	P6_p35S.Short F	P7_EGFP R
Lvl1 modules	Lvl1 protoplast vector for RbcS-GFP	plasmid DNA	P1 Lvl1_F	P2 Lvl1_R	P6_p35S.Short F	P7_EGFP R	P8_S.1_F
